# Disruption of fish gut microbiota composition and holobiont’s metabolome by cyanobacterial blooms

**DOI:** 10.1101/2021.09.08.459397

**Authors:** Alison Gallet, Sébastien Halary, Charlotte Duval, Hélène Huet, Sébastien Duperron, Benjamin Marie

## Abstract

**Background:** Cyanobacterial blooms are one of the most common stress encountered by metazoans living in freshwater lentic systems such as lakes and ponds. Blooms reportedly impair fish health, notably through oxygen depletion and production of bioactive compounds including cyanotoxins. However, in the times of the “microbiome revolution”, it is surprising that so little is still known regarding the influence of blooms on fish microbiota. In this study, an experimental approach is used to demonstrate that blooms affect fish microbiome composition and functions, as well as the metabolome of holobionts. To this end, the model teleost *Oryzias latipes* is exposed to simulated *Microcystis aeruginosa* blooms of various intensities in a microcosm setting, and the response of bacterial gut communities is evaluated in terms of composition, metagenome-encoded functions and metabolome profiling.

**Results:** The gut bacterial community of *O. latipes* exhibits marked responses to the presence of *M. aeruginosa* blooms in a dose-dependent manner. Notably, abundant gut-associated Firmicutes almost disappear, while potential opportunists increase. The holobiont’s gut metabolome displays major changes, while functions encoded in the metagenome of bacterial partners are more marginally affected. Bacterial communities tend to return to original composition after the end of the bloom suggesting post-bloom resilience, and remain sensitive in case of a second bloom, reflecting a highly reactive gut community.

**Conclusion:** In the context of increasingly frequent and intense blooms worldwide, results point to the relevance of accounting for short- and long-term microbiome-related effects in fish ecology, with potential outcomes relevant to conservation biology as well as aquaculture.
