## Supplementary material for "Disruption of fish gut microbiota composition and holobiont’s metabolome by cyanobacterial blooms": dataset S2

### Sheet: Dataset S1
Time intervals	Aquarium	Temperature (°C)		pH		Conductivity (µS.cm-1)		Nitrite maximums (mg.L-1)	MC-LR concentration (µg MC-LR eq.L-1)		M. aeruginosa concentration (µg.L-1 Chla)
		mean	sd	mean	sd	mean	sd		mean	sd	mean	sd
d0-d28	0a	22.9231	0.919378	7.46615	0.13617	228.308	18.5894	0.2
d0-d28	0b	22.5846	0.916375	7.48538	0.130232	233.692	20.6857	0.1
d0-d28	0c	22.4231	0.989237	7.50231	0.129689	239.615	31.5899	0.1
d0-d28	Z8a	22.9923	1.05156	7.49154	0.149602	231.692	20.9539	0.0788462
d0-d28	Z8b	22.7846	1.09381	7.48538	0.144431	228.615	20.3697	0.3
d0-d28	Z8c	22.6154	1.11717	7.48308	0.158818	232.077	24.5542	0.2
d0-d28	1a	22.6154	1.11717	7.52308	0.14885	226.846	17.7428	0.1	nd	nd	0.970641	0.108052
d0-d28	1b	22.8	0.986577	7.51769	0.14475	228.308	18.4453	0.3	nd	nd	1.01128	0.140225
d0-d28	1c	23.2	0.978093	7.50462	0.142748	224.923	14.5857	0.3	nd	nd	1.14244	0.253391
d0-d28	10a	23.4538	1.06663	7.47923	0.152614	230.615	27.177	0.2	0.38228	0.0374087	9.99359	0.823841
d0-d28	10b	23.1769	1.04096	7.50923	0.152231	235.385	20.0854	0.1	0.391907	0.0678023	10.0841	0.793629
d0-d28	10c	23.1308	1.01356	7.50923	0.131432	239.308	18.513	0.2	0.449093	0.243109	10.0272	0.820793
d0-d28	100a	23.3615	1.02351	7.51154	0.118873	229.154	15.8579	0.1	8.3083	1.83226	100.085	8.62791
d0-d28	100b	23.0462	0.950978	7.51462	0.118857	230.154	17.2136	0.2	12.4254	5.11423	100.767	8.72805
d0-d28	100c	22.9769	0.995953	7.51231	0.121529	246.462	31.8659	0.3	10.5817	2.19627	99.6454	6.58115
d28-d33	0_0	23.45	0.212132	7.44	0.0141421	241.5	33.234	0.075
d28-d33	Z8_0	23.45	0.0707107	7.435	0.0494975	253	21.2132	0.075
d28-d33	1_0	23.6	0.141421	7.435	0.0353553	239.5	27.5772	0.075
d28-d33	10_0	23.7	0	7.415	0.0494975	252.5	23.3345	0.075
d28-d33	100_0	23.35	0.0707107	7.425	0.0636396	258	19.799	0.075
d33-d39	0_0_100	22.1667	0.85049	7.39333	0.0251661	235.667	14.0119	0.4	11.1471	2.80775	101.639	2.12597
d33-d39	Z8_0_100	22.3333	0.960902	7.35667	0.0404145	250.333	10.504	0.0833333	-	-	103.036	0.608005
d33-d39	1_0_100	22.2333	0.929157	7.36667	0.0404145	245	14.1067	0.0916667	-	-	105.174	5.93734
d33-d39	10_0_100	22.4667	0.776745	7.37667	0.0208167	241.667	8.96289	0.0833333	-	-	102.073	1.92237
d33-d39	100_0_100	22.2333	0.832666	7.37667	0.051316	246.333	19.8578	0.0916667	-	-	102.187	2.00672
