## Supplementary material for "Disruption of fish gut microbiota composition and holobiont’s metabolome by cyanobacterial blooms": dataset S3

### Sheet: PMC 728.11
Molecular weight (Da)	RT (min)	Ion area count	Annotation	GNPS cluster	Molecular formula
994.549	9.13783	1583103	MC-LR	Microcystin	C49H74N10O12
1021.51	9.77667	1150406	Micropeptin LH1021	Cyanopeptolin	C50H71N9O14
1003.5	9.77667	1074838	Cyanopeptolin 1003	Cyanopeptolin	C51H65N13O9
443.165	1.86533	1004594	Microcystbiopterin D	Microcystbiopterin	C17H25N5O9
650.305	6.0355	943674	Aeruginosin LH650a	Spumingin/aeruginosin	C31H47ClN6O7
650.304	5.56833	865199	Aeruginosin LH650b	Spumingin/aeruginosin	C31H47ClN6O7
980.533	8.98733	655555	[D-Asp3]MC-LR	Microcystin	C48H72N10O12
237.086	1.8605	517723	Biopterin 237	Microcystbiopterin	C9H11N5O3
860.475	9.13633	446326
148.016	14.7647	320476		Phthalic anhydride	C8H4O3
962.522	9.13633	320396	Microcystin 962	Microcystin	C53H70N8O9
1008.56	9.42567	273304	[Mdhb7]MC-LR		C50H76N10O12
260.137	3.928	250172	Glu-Leu	AA/peptide	C11H20N2O5
846.46	8.9875	223172
1307.73	4.605	207815
219.075	5.18783	205857
1321.75	4.73117	179834
461.176	1.19317	172487	Biopterin 461	Microcystbiopterin	C22H27N3O8
1033.45	8.98667	170179	Microcystin 1033	Microcystin	C55H59N11O10
477.172	1.34617	169295	Biopterin 477	Microcystbiopterin
654.337	5.53633	167074
537.212	9.77667	158468	Aeruginosin 537	Cyanopeptolin-like AA	C21H39N5O5S3
1047.46	9.14767	148357	Microcystin 1047	Microcystin	C55H65N7O14
157.955	9.02667	145821		Phosphonic acid
157.955	9.19767	145379		Phosphonic acid
1010.54	8.45483	144668	[epoxyAdda5]MC-LR	Microcystin	C49H74N10O13
1270.7	4.617	137875
275.094	1.1595	132772		AA/peptide
404.377	14.9805	131732		LPC
1010.54	8.251	124479	[epoxyAdda5]MC-LR	Microcystin	C49H74N10O13
652.32	5.77767	123638	Spumigin 652	Spumingin/aeruginosin	C33H44N6O8
231.22	5.34633	123632
886.331	1.82817	119573	Biopterin 886	Microcystbiopterin
537.714	9.77667	119343		Cyanopeptolin-like AA	C21H39N5O5S3
260.137	3.57267	117407		AA/peptide
994.55	9.28617	110816
186.122	9.7335	108174		Benzenosulfonamide
163.051	1.3355	105995		Benzenoid
157.955	9.38333	104137		Phosphonic acid
1688.95	5.62817	103044
275.094	1.026	103038		AA/peptide
948.507	8.98783	100701
424.181	1.16867	100022		Aminocyclitol glycosides
912.503	4.7145	99691
157.955	9.83383	96919		Phosphonic acid
346.138	1.03567	94843	Porphyra-334		C14H22N2O8
523.336	14.3967	94028		LPC
1797.89	5.08767	92182
926.519	4.98067	91688
439.067	5.83367	90937
650.306	5.25267	90820	Aeruginosin LH650c	Spumingin/aeruginosin	C31H47ClN6O7
1702.96	5.85933	83084
2095.94	9.77667	82870
1038.54	9.77667	81756	Cyanopeptolin 1038	Cyanopeptolin	C50H74N10O14
459.16	1.65383	81704	Biopterin 459	Microcystbiopterin
989.487	9.365	78313	Cyanopeptolin 989	Cyanopeptolin	C49H76N9O13
844.477	4.5125	77583
151.01	8.79433	77232
223.157	13.5075	76361
332.079	1.231	76259		AA/peptide
224.189	11.274	76118
1061.48	9.40567	72213	Microcystin 1061	Microcystin	C56H67N7O14
294.122	4.5955	69875		AA/peptide
1150.54	7.5505	68954
347.063	1.081	66423		Nucleic acid
652.321	6.149	64549	Spumigin 652	Spumingin/aeruginosin	C33H44N6O8
246.121	1.7515	64479		AA/peptide
890.376	14.7603	63972
1007.5	9.365	63566	Cyanopeptolin 1007	Cyanopeptolin	C46H73N9O14S
429.15	1.3135	62831	Biopterin 429	Microcystbiopterin	C17H19N9O5
560.34	9.32067	62269
471.16	2.35117	62247	Biopterin 471	Microcystbiopterin
315.91	8.1905	61580		Phosphonic acid
1702.96	5.85533	61162
278.152	14.7597	59464
165.08	1.85183	59229		AA/peptide
157.955	10.0282	57997		Phosphonic acid
403.312	15.9625	57930		LPC
1688.95	5.62817	57918
318.278	15.6927	57606
563.921	11.8405	56163		Benzenosulfonamide
157.955	10.4482	55640		Phosphonic acid
157.955	8.49033	54710		Phosphonic acid
157.955	11.1485	54399		Phosphonic acid
297.09	3.81533	54142		Nucleic acid
670.332	5.39067	51967	Aeruginsoin 670	Spumingin/aeruginosin	C33H46N6O9
157.955	7.945	51865		Phosphonic acid
157.955	12.269	51787		Phosphonic acid
157.955	11.7553	51196		Phosphonic acid
1811.9	5.28467	50959
157.955	11.6057	50808		Phosphonic acid
874.491	9.401	50255
157.954	8.64183	49495		Phosphonic acid
222.147	5.29617	48763
386.173	11.2843	47058
157.955	1.813	46693		Phosphonic acid
315.91	12.1693	46580		Phosphonic acid
497.197	1.15033	46060		Aminocyclitol glycosides
839.455	7.725	45900
155.132	8.21167	45850
239.173	5.2975	45553
157.955	7.6095	43965		Phosphonic acid
457.181	4.06267	43957	Biopterin 457	Microcystbiopterin	C24H23N7O3
157.955	7.35083	43231		Phosphonic acid
403.312	15.5167	43194		LPC
239.064	8.79117	42225
1618.82	6.93217	41960
255.039	9.81867	41901
283.2	5.79017	41411
1080.56	8.56033	40576
1063.46	8.26117	40022
909.485	12.2902	39342	MC-LA	Microcystin	C46H67N7O12
496.191	1.42083	39068	MAA 496	MAA	C19H32N2O13
140.952	1.85717	38470
980.533	9.17717	38399	[DMAdda5]MC-LR	Microcystin	C48H72N10O12
157.955	6.74333	38096		Phosphonic acid
768.258	2.40983	37449
1012.56	8.835	37318	Not named	Microcystin	C49H76N10O13
1063.46	8.45917	36550		Microcystin
185.952	8.90033	36413
472.055	7.0165	34042		AA/peptide
185.952	9.30733	34012
1236.66	7.50767	33466
976.539	9.3945	33193		Microcystin
443.165	4.41533	32879	Microcystbiopterin D	Microcystbiopterin	C17H25N5O9
265.038	1.029	32721
511.213	1.189	32073		Aminocyclitol glycosides
967.373	9.77667	31453
1037.28	8.08483	31046
170.096	13.9253	30925
274.252	15.8562	30740
913.388	9.14283	30180
229.204	5.17983	30097
373.059	10.4598	30028
1097.46	5.68867	29291
240.166	13.1345	29073
678.301	6.87917	29006		Spumingin/aeruginosin
438.151	5.18183	28884		Microcystbiopterin
2042.01	9.13733	28627
178.101	7.84933	28516
244.168	13.9233	28345
1037.78	8.08483	28321
918.477	4.53967	26785
170.144	7.677	25778
578.286	14.7603	25654		LPC
266.173	5.7905	25498
1041.04	8.17817	25191
237.086	1.36933	25102
276.096	1.05383	24970		AA/peptide
2117.11	6.79333	24963
258.183	14.418	24470
992.533	8.26117	24430		Microcystin
310.179	11.6937	24328
496.077	1.82367	24306
231.147	7.68567	24124
423.075	14.7603	24110
266.165	13.457	24108
435.197	1.1515	24064		Microcystbiopterin
1632.84	6.99567	23526
249.112	12.186	23452
899.372	8.98783	23296
150.09	1.3985	22912		AA/peptide
1182.57	6.23833	22312
157.148	10.3492	22187
1040.79	8.16767	21882
278.093	1.92017	21828		AA/peptide
235.07	4.5605	21560
315.91	1.4575	21115		Phosphonic acid
157.955	1.1865	21013		Phosphonic acid
345.064	10.4592	20878
226.118	9.48267	20600
237.086	4.07117	20205
259.179	6.179	20020
596.287	6.71517	19990	Spumigin M		C30H40N6O7
274.194	12.2103	19787
471.27	4.4525	19715
1041.29	8.161	19546
265.038	1.11617	19420
1779.88	5.08767	19403
903.012	4.94117	19301
291.995	5.83033	19090		Benzenosulfonamide
684.392	2.8495	19040
634.311	6.23583	19015		Spumingin/aeruginosin
243.11	3.928	18908
932.493	4.78867	18857
369.209	6.9725	18738
330.277	14.4505	18312		LPS
492.33	14.4493	18239	(2S)-1-O-Palmitoyl-3-O-?-D-galactopyranosylglycerol	LPS	C25H48O9
996.528	8.1125	18223
903.513	4.947	18093		AA/peptide
1133.48	8.5645	18089
595.376	15.9638	17839		LPC
316.128	1.145	17776
980.533	8.29933	17708	[DMAdda5]MC-LR	Microcystin	C48H72N10O12
330.202	1.7765	17635
1012.56	9.04567	17590		Microcystin
325.371	13.1923	17522
170.095	7.97933	17376
388.178	4.57283	17277
1485.74	6.3145	17122
1038.03	8.09333	17034
944.573	14.3023	16980
858.46	8.26117	16976
942.554	7.499	16948		Microcystin
315.91	3.61533	16828		Phosphonic acid
610.316	5.92367	16580
389.091	13.925	16541
228.136	10.4592	16461
1741.86	5.63667	16208
940.251	1.8265	16055
1002.52	8.98783	15734
630.236	14.7603	15531
154.064	1.40717	15516
817.923	11.8423	15491		Benzenosulfonamide
221.091	4.79183	15454
1238.6	5.79633	15364
1771.01	6.23417	15349
1028.55	7.2315	15199		Microcystin
678.301	6.33983	15086		Spumingin/aeruginosin
418.17	1.259	14978		Microcystbiopterin
395.08	14.7603	14838
530.318	1.78383	14677	Pseudoaeruginosin NS1		C27H42N6O5
923.501	12.8557	14652	[D-Asp]MC-LV	Microcystin	C47H69N7O12
569.923	11.8388	14412		Benzenosulfonamide
497.163	11.7467	14394
330.065	7.68533	14337
452.176	1.32733	14221
271.092	1.35417	14193
1301.63	8.2645	14074	[Mdha-GSH7]MC-LR	Microcystin	C59H91N13O18S
1019.5	9.386	13887
1755.87	5.8655	13861
528.29	4.41617	13666
1037.51	9.4625	13644		Cyanopeptolin
910.02	5.07317	13582
1066.59	4.6045	13437
162.127	6.84133	13422
1690.97	6.31267	13386
234.162	14.3767	13232
927.404	9.39283	13224
237.137	12.3772	13119
237.086	4.32417	13051
612.224	14.7605	13038
361.096	13.9257	12852
684.348	5.75267	12779		Spumingin/aeruginosin
419.08	14.7597	12607
456.273	14.2253	12596
910.521	5.083	12493
666.301	4.89717	12448		Spumingin/aeruginosin
471.16	4.0595	12414		Microcystbiopterin
274.168	8.87417	12261
727.415	8.69317	12248	Cyanostatin A	Microginin	C38H57N5O9
609.288	1.44567	12223
420.219	6.21967	12070
272.178	12.6122	12063
441.15	4.56183	11992
613.119	6.00083	11866
994.549	8.91917	11776	[D-Asp]MC-HilR		C49H74N10O12
1028.55	7.78133	11683
1690.97	6.31267	11505
1016.44	9.1525	11504
457.253	3.123	11491
610.116	5.9145	11466
1028.5	8.43217	11455	MC-M(O)R	Microcystin	C48H72N10O13S
4148.12	8.09333	11423
152.084	10.3075	11356
924.544	8.20567	11354
166.989	11.2583	11336
476.907	11.8412	11332
516.303	1.22567	11219
269.112	2.0705	11170
857.464	7.725	11105
450.223	13.062	11068
485.257	12.4458	11037
1080.6	4.72683	10866
871.433	5.63667	10829
2338.17	7.2455	10810
1307.73	4.59817	10771
588.324	3.3295	10708
428.312	15.4962	10687
1704.99	6.45783	10687
622.237	1.13767	10677
253.081	1.645	10629
1704.99	6.46417	10483
858.459	8.4515	10463
2338.17	7.2455	10339
468.295	8.21383	10291
3321.65	7.725	10166
413.155	1.81317	10016	Microcystbiopterin B	Microcystbiopterin	C16H23N5O8
1012.56	7.9715	9941	Not named		C49H76N10O13
670.377	1.71583	9938
421.08	1.40717	9828
321.043	11.7467	9752
667.283	4.24917	9749
433.181	1.24417	9699
180.117	10.0738	9692
1218.59	4.83567	9632
453.286	12.5383	9613
703.219	5.98533	9597
237.086	2.28567	9596		Microcystbiopterin
255.097	1.303	9570
575.207	1.63333	9570
369.227	7.30067	9556
1018.48	8.98733	9418
1032.5	9.14933	9407
267.097	1.23117	9312		Nucleic acid
1469.74	7.01333	9304
2352.19	7.2815	9256
782.273	3.98717	9246
4162.14	8.161	9233
317.272	10.2035	9231		Benzenosulfonamide
453.286	12.7687	9221
423.183	7.77833	9192
965.406	12.2985	9170
963.408	12.282	9170
485.091	11.2838	9162
1252.62	5.96367	9137
372.128	13.801	9118
2131.13	6.844	9088
465.286	12.3995	9081
1671.73	6.93217	9048
960.507	8.45917	9046
334.124	1.50533	8962
368.169	1.42283	8956
1366.7	5.20433	8938
1499.75	6.6735	8932
155.132	9.276	8872
960.507	8.26117	8846
232.106	1.19833	8843		AA/peptide
974.487	8.388	8827
1016.53	9.14833	8795
1655.82	8.701	8756
1270.7	4.617	8701
1090.53	4.92267	8658
409.096	11.6923	8653		Benzenosulfonamide
157.111	1.83017	8623
191.134	5.4485	8588
1618.82	6.9375	8572
1056.41	10.0723	8557
333.101	12.1088	8493
1673.83	8.6925	8492
485.257	12.1017	8478
154.04	13.4565	8448
1203.46	7.5505	8431
438.23	6.21967	8342
2352.19	7.2815	8318
415.033	7.2085	8317
2215.83	1.82383	8287
446.148	2.12983	8268
445.181	1.395	8258		Microcystbiopterin
1221.62	6.62217	8222
158.963	1.4235	8215		Phosphonic acid
887.461	5.47583	8151
305.068	7.02667	8130
3335.67	7.8095	8117
1523.89	6.15183	8048
2523.24	6.592	8022
1022.58	9.32767	7906
1424.51	3.30467	7884
870.931	5.64317	7873
360.117	1.06017	7870
150.104	7.44833	7834
514.275	2.77633	7829
896.296	5.85833	7710
1003.47	9.14583	7637		Microcystin
953.358	9.365	7620
1028.55	7.41967	7616		Microcystin
1062.5	5.79633	7583
1024.56	8.7465	7478
426.07	4.77433	7392
293.112	1.43017	7369		MAA
1204.57	5.0145	7355
312.229	13.9023	7348	Punaauic acid		C18H32O4
719.437	15.0507	7323		Macrolide
243.11	3.5675	7298
485.176	2.93767	7283
666.382	2.8335	7267
1793.89	5.26783	7265
872.44	8.3905	7191
168.117	6.436	7154
443.166	1.42283	7135
162.069	7.88683	7130	4-hydroxy-7-methyl-1-indanone		C10H10O2
1028.55	7.88417	7103
574.258	6.614	7065
1003.5	11.1902	7063
939.243	1.8265	6929
1148.39	9.161	6901
257.238	10.7028	6901
334.124	1.68233	6896
1241.7	5.43017	6836
1115.57	8.29833	6806
1785.03	6.27417	6740
438.196	1.95133	6721		Aminocyclitol glycosides
1255.71	5.86467	6721
1107.48	7.8325	6693		Microcystin
992.534	9.468	6693
1076.52	5.91917	6670
570.313	4.20983	6636
316.143	8.6	6567
1028.55	8.00483	6538
467.301	13.6295	6528
523.174	3.79517	6513		AA/peptide
339.153	1.16167	6456
227.225	15.1947	6396
1509.88	6.0155	6347
1523.89	6.15183	6346
360.154	1.16167	6316
1696.82	5.39583	6284
840.609	8.11033	6225
478.18	2.094	6224	478-Da MAA	MAA	C19H30N2O12
3314.9	12.4463	6161
840.809	8.09333	6154
243.068	1.15283	6140
1632.84	7.0005	6115
441.186	4.32733	6110	Microcystbiopterin A	Microcystbiopterin	C18H27N5O8
972.534	15.9467	6052
331.958	11.2575	6045		Aminocyclitol glycosides
1321.75	4.72433	5984
310.213	14.9935	5967	15.16-dihydrosacrolide A		C18H30O4
164.122	9.456	5956
256.043	1.0615	5938
177.102	4.07817	5935
840.409	8.09333	5926
225.173	10.0363	5920
1600.81	7.90833	5904
2013.98	8.98267	5877
254.084	1.173	5815
873.444	5.11217	5801
1284.71	4.83517	5788
599.898	11.8412	5766
650.308	5.45567	5748
345.002	1.10117	5727
395.163	1.17933	5695
1239.63	6.62217	5691		Unknown?
428.241	13.0565	5670
688.265	7.17383	5665	Aeruginosin 98A	Aeruginosin	C29H45ClN6O9S
288.173	11.643	5622
316.143	10.0378	5604
156.043	1.17533	5575
2196.08	6.52417	5575
492.071	5.18683	5555
1685.75	7.01333	5553
335.305	15.695	5547
353.072	2.62283	5522
1710.83	5.57067	5510
2793.42	7.1155	5501
1166.54	6.83117	5493
185.951	5.59617	5454
2779.41	7.0475	5441
989.454	8.9895	5397
1763.86	9.6455	5366
227.189	10.6678	5357
260.137	1.274	5312		AA/peptide
966.518	8.16533	5293	MC-AHar		C47H70N10O12
193.062	2.81983	5197
427.171	3.78917	5193
252.993	11.8473	5172
878.485	8.82683	5165
2470.16	7.21383	5158
1239.56	4.40583	5149
176.05	11.2072	5095
178.059	6.06417	5091
925.902	5.083	5086
330.277	13.0235	5004		Lipid
828.324	12.282	4953
680.242	1.3325	4934
274.132	9.44933	4928
461.201	4.50683	4880
607.385	14.8407	4878
302.127	7.9995	4867
486.355	15.9235	4860
1028.56	7.67733	4851		Microcystin
710.304	13.0203	4817
403.2	11.2855	4760
728.418	8.775	4687	Cyanostatin A	Microginin	C38H57N5O9
179.047	1.23567	4666
296.079	1.02267	4642		AA/peptide
274.153	5.32717	4547		AA/peptide
479.301	13.7523	4505
468.247	8.52867	4492
895.469	11.6783	4490	MC-VA	Microcystin	C45H65N7O12
556.248	1.1505	4473
976.538	9.31367	4412
660.303	15.7938	4377
315.143	4.50683	4289
520.275	3.92	4272
566.262	14.4512	4235
722.357	10.4518	4213
1139.58	3.776	4203
806.45	15.9778	4200		LPC
326.225	14.995	4196
654.383	13.0262	4070		Lipid
1651.83	5.50067	3991
1218.59	5.1325	3950
170.096	5.89367	3902
165.08	4.59433	3859
219.105	14.9182	3858
604.383	15.7942	3731	Microginin KR604	LPC	C32H52N4O7
473.299	14.2288	3705
411.088	13.4572	3699
352.262	13.3158	3675
445.268	13.0608	3628
609.401	14.3358	3625
523.174	3.4405	3624
312.267	15.9577	3596		Lipid
152.084	8.8505	3582
397.232	1.30283	3570
256.121	8.4535	3513
259.105	1.34	3509
492.33	13.0232	3506	(2S)-1-O-Palmitoyl-3-O-?-D-galactopyranosylglycerol	Lipid	C25H48O9
171.055	1.3595	3412
1225.55	4.1825	3318
253.081	1.28083	3285		Microcystbiopterin
257.959	1.07483	3228
545.242	14.4592	3214
284.272	2.713	3149
588.475	15.9773	3147
998.545	8.90117	3127	[Ser7]MC-LR		C48H74N10O13
284.272	2.9285	3124
453.286	13.4658	3115
310.117	3.0105	3114		AA/peptide
320.109	1.234	3102
180.117	6.14833	3096
929.523	7.53833	3090
354.278	14.0252	3074
284.272	3.86483	2989
185.951	8.22317	2945
367.078	2.28167	2934
280.143	1.7635	2920
1637.82	5.495	2917
465.286	12.6042	2909
149.052	1.92067	2903
1165.62	7.54533	2901
313.085	1.16533	2894
439.27	12.6042	2886
385.044	4.91767	2883
256.24	2.9285	2869
568.361	15.7907	2858
272.156	8.59733	2855
284.272	3.27783	2852
928.539	7.3985	2809
256.24	2.67833	2760
782.392	5.52433	2751
330.277	14.6808	2747		Lipid
1343.54	5.01767	2723
834.425	5.99483	2648
764.383	5.60067	2645
875.413	4.40383	2639
181.076	1.28683	2582		AA/peptide
241.241	15.0215	2523	Acetamino-tridecane		C15H31NO
149.052	1.02733	2492		AA/peptide
258.085	1.078	2481
377.08	14.7697	2481
320.138	7.18217	2473
431.166	1.21967	2472
411.247	1.49733	2470
242.126	3.92483	2444
451.27	12.247	2421
637.396	15.3137	2391
707.295	13.027	2360
290.112	1.34333	2284
475.191	2.10283	2255
150.105	10.9372	2198
346.117	5.71233	2190
822.357	14.1915	2100
521.348	13.56	2099
521.348	13.7865	2094
435.219	4.9275	2063
352.262	12.2067	2011
509.239	8.69067	1969
818.422	4.75967	1946
612.153	1.193	1942		AA/peptide
440.21	6.209	1930
312.267	15.14	1923
334.154	8.01583	1873
424.319	15.7925	1865
1010.54	7.8325	1809	[epoxyAdda5]MC-LR	Microcystin	C49H74N10O13
592.507	15.9468	1792
1239.64	6.611	1782
706.379	4.78417	1762
677.463	15.3218	1737
577.235	13.9202	1723
473.176	3.88083	1707
482.061	1.25017	1682
451.27	12.4537	1678
910.529	7.92867	1661
864.403	15.3518	1649
303.111	7.45433	1638
514.351	14.0482	1634
742.183	7.20583	1630
509.357	14.4528	1598
1014.54	7.70767	1581		Microcystin
586.372	14.192	1568
215.225	7.63933	1555
493.317	12.2668	1551
834.417	3.92517	1547
386.885	11.2617	1533
354.278	12.7823	1532
675.447	15.8483	1517
564.351	8.41667	1502	Microginin 564b	Microginin	C29H48N4O7
458.325	15.1357	1480		LPC
350.246	12.6083	1439
510.093	4.02367	1390
397.16	1.9725	1389	Biopterin C	Microcystbiopterin	C16H23N5O7S
1014.54	7.071	1366		Microcystin
359.206	1.24117	1356
560.206	4.21617	1335
246.122	1.185	1332		AA/peptide
967.545	5.16633	1323
320.138	7.4565	1298
190.138	8.84583	1280
642.27	7.38017	1275	Aeruginosin KY642	Aeruginosin	C29H44Cl2N6O6
447.161	1.30317	1275
226.168	7.50733	1259
532.33	13.4543	1253
592.383	14.9283	1204
708.309	13.0352	1136
733.453	15.8785	1108
535.363	14.2362	1071
972.539	5.43767	1071
972.037	5.43767	1067
676.299	15.1357	1066
570.235	13.3382	1055
491.186	2.92533	1052
330.277	13.3002	1033
749.448	14.964	1026
356.293	15.0113	1020
646.267	1.50117	1014
938.595	15.9475	1007
726.214	7.2235	1006
433.07	8.0095	1001
614.333	8.31433	995
729.279	12.2067	986
511.213	1.59767	983
333.133	5.49483	981
1040.33	13.8795	969
156.043	4.01767	966
514.315	13.3325	962
411.176	4.16217	951		Microcystbiopterin	C12H25N7O9
409.111	7.8495	951
750.528	15.9688	927
545.253	14.4462	925
1001.51	12.6843	920	[D-Asp]MC-HilY	Microcystin	C52H71N7O13
492.331	14.6828	917	(2S)-1-O-Palmitoyl-3-O-?-D-galactopyranosylglycerol		C25H48O9
472.304	13.3238	911
759.19	7.21067	897
177.994	1.14617	889
458.274	5.693	884
573.187	3.92167	877
766.436	14.1992	877
550.351	15.8008	876
336.267	15.9492	868
985.516	13.7817	864	MC-FL	Microcystin	C52H71N7O12
710.304	13.2992	863
2080.16	13.8997	858
249.05	4.92333	837
158.059	3.481	832
151.05	1.48717	828
219.075	1.22333	817
304.114	1.423	799
757.142	8.90183	774
328.262	13.3215	766
702.264	14.9712	764
1146.6	5.09583	757
531.092	2.11317	754
938.526	9.24017	733
608.308	7.17333	724	Aeruginosin KY608	Aeruginosin	C29H45ClN6O6
449.212	1.559	722
296.05	2.88567	721
394.17	1.18783	710
443.165	3.62083	708	Microcystbiopterin D		C17H25N5O9
732.239	13.0625	707
748.356	15.382	701
154.1	7.34867	681
447.161	1.12367	667
620.378	15.1308	658
648.304	14.9332	655
283.092	1.48717	640		Nucleic acid
1160.61	5.38883	627
534.226	9.55833	626
434.282	15.1215	621
754.56	15.9327	619
492.243	1.74833	610		Nucleic acid
1024.53	13.5782	608	MC-LW	Microcystin	C54H72N8O12
773.484	15.6317	603
1853.05	6.10833	592
600.166	7.17033	588
707.295	13.2903	587
793.371	15.0455	583
492.33	13.2998	578	(2S)-1-O-Palmitoyl-3-O-?-D-galactopyranosylglycerol		C25H48O9
743.411	8.52733	574	Microginin FR7	Microginin	C38H57N5O10
717.364	5.62917	567
261.067	1.91233	561
151.05	1.67117	559		Nucleic acid
435.219	5.18233	555
608.308	6.88	552	Aeruginosin IN608	Aeruginosin	C29H45ClN6O6
767.555	15.9605	533
819.359	14.1573	531
1118.6	11.3948	525
773.363	15.0455	523
627.327	6.956	508
810.356	13.4433	507
242.127	2.17867	504
299.247	14.3585	497
850.388	14.359	494
612.349	15.5017	489
484.34	15.7135	488
475.181	4.35733	462
520.275	3.57217	461
373.222	6.21483	454
473.235	6.9305	454
269.996	11.7543	451
416.04	1.04783	449
1225.62	6.85467	449
1228.6	7.49	448
1118.35	11.4075	448
4159.32	13.8858	435
654.384	13.293	433
473.235	6.69917	431
399.139	1.19783	427	Biopterin 399	Microcystbiopterin	C16H17N9O4
406.231	4.20317	427		Nucleic acid
623.38	14.233	427
794.467	14.359	422
838.351	13.639	419
430.33	14.9272	412
835.343	13.648	399
754.435	13.4467	396
435.222	1.49717	395		Nucleic acid
711.42	8.9475	392	Microginin 711bis	Microginin	C38H57N5O8
230.163	3.26867	386
705.421	14.853	384		Macrolide
244.179	4.2735	380		AA/peptide
458.325	13.6388	379
736.338	8.76967	376
646.43	15.4157	371
637.404	15.1242	363
968.282	4.02367	361
244.179	4.62133	357		AA/peptide
259.153	1.14117	349		AA/peptide
264.078	1.28167	343
393.227	6.297	331
714.417	15.3832	328
719.438	15.8865	327
1182.33	7.128	323
1336.7	6.724	318
392.191	2.36167	311		Aminocyclitol glycosides
301.057	1.074	307
569.38	4.70233	303
378.2	1.727	303
494.175	1.2675	300	Hexose-shinorine		C19H30N2O13
632.414	15.9582	294
635.417	15.4298	292
525.228	2.4245	290
302.246	12.9088	289	Takinolide seco-acid		C17H34O4
919.469	4.67033	284
725.412	5.55	280
1621.74	5.06483	273
910.408	13.8617	260
782.43	13.6425	245
514.351	14.9003	234
824.477	14.7212	228
484.377	15.4165	224
235.07	5.12333	221
781.334	8.76967	220
689.5	15.6128	217
654.306	6.35917	215	Aeruginosin 98B	Aeruginosin	C29H46N6O9S
543.227	13.4445	213
267.097	1.67117	208		Nucleic acid
248.141	11.8058	202
845.271	4.70233	200		Cyanopeptide	C30H47N13O10S3
230.163	2.2945	197		AA/peptide
248.141	10.1548	189
180.968	10.045	188
406.232	2.74317	186		Nucleic acid
333.19	3.217	182
1556.98	15.9812	175
1723.06	15.9707	174
708.223	6.38317	172
515.24	7.472	169
759.469	14.6475	168
446.202	4.02183	167
517.263	6.43983	155		Nucleic acid
451.192	1.24283	154
1264.69	15.7805	153
344.137	8.775	149
602.343	6.18533	148		Spumingin/aeruginosin
1798.99	6.17033	148
411.165	2.70733	146
279.205	7.17283	141
1362.69	13.0393	139
1272.29	6.60767	138		Unknown?
612.508	15.9192	134
525.353	7.13417	131
328.262	12.2367	131
1009.46	9.206	120
971.495	4.63183	117
419.154	1.41783	115
294.089	1.54	113		AA/peptide
713.4	8.52733	111	Microginin 713	Microginin	C37H55N5O9
963.495	11.5297	100	Cyanopeptolin 963A	Microcystin	C49H69N7O13
381.237	1.31767	100
1329.6	10.5077	100
1079.43	12.535	93
676.404	14.6955	87
490.257	3.74317	82
343.248	5.88867	78		AA/peptide
600.316	7.83117	75
918.449	8.756	73	Somamide B	Cyanopeptolin	C46H62N8O12
505.198	10.1643	72
536.242	4.8565	72
364.185	1.67383	67
331.211	2.40083	49		AA/peptide
845.377	7.17383	47
294.122	2.08017	45
408.211	1.69433	36		Nucleic acid
947.465	10.2623	26	MC-(H2)YG		C48H65N7O13
