## Supplementary material for "Disruption of fish gut microbiota composition and holobiont’s metabolome by cyanobacterial blooms": dataset S4

### Sheet: data_processing_&_diversity
Sample	Compartment	Sampling time (days⁻¹)	Raw reads	Quality filtered reads	Species richness	Shannon	Evenness
d0_0_g1	gut	d0	27993	24975	86	2.06327	0.463204
d0_0_g2	gut	d0	21838	21492	41	1.70611	0.459425
d0_0_g3	gut	d0	24923	24670	35	1.58124	0.44475
d0_0_g4	gut	d0	22886	21064	71	2.3572	0.552986
d0_0_g5	gut	d0	22409	NA	NA	NA	NA
d28_0a_g1	gut	d28	38913	37221	72	2.07779	0.485842
d28_0a_g2	gut	d28	39816	29724	146	2.11233	0.423856
d28_0a_g3	gut	d28	25524	25475	72	1.6261	0.380225
d28_0a_g4	gut	d28	24412	21505	61	1.82811	0.444701
d28_0b_g1	gut	d28	32966	32404	62	1.77589	0.430295
d28_0b_g2	gut	d28	18030	17964	59	1.42304	0.348995
d28_0b_g3	gut	d28	20062	19631	85	1.67033	0.375977
d28_0b_g4	gut	d28	23126	23057	93	1.68793	0.372397
d28_0c_g1	gut	d28	21147	21060	84	1.82116	0.411021
d28_0c_g2	gut	d28	29927	29612	88	1.40328	0.313418
d28_0c_g3	gut	d28	26172	25964	101	2.01659	0.436952
d28_0c_g4	gut	d28	26830	26611	62	1.09608	0.26558
d28_Z8a_g1	gut	d28	40247	23912	148	2.8708	0.574479
d28_Z8a_g2	gut	d28	35144	16531	219	4.21746	0.782595
d28_Z8a_g3	gut	d28	24227	23713	131	2.08713	0.428112
d28_Z8a_g4	gut	d28	32940	28641	189	3.14656	0.600288
d28_Z8b_g1	gut	d28	31153	25095	71	1.94852	0.457112
d28_Z8b_g2	gut	d28	33271	33043	144	2.15377	0.43337
d28_Z8b_g3	gut	d28	16101	15693	91	1.97949	0.438828
d28_Z8b_g4	gut	d28	27155	NA	NA	NA	NA
d28_Z8c_g1	gut	d28	16598	9435	103	2.84491	0.613825
d28_Z8c_g2	gut	d28	22965	17502	207	3.81298	0.715016
d28_Z8c_g3	gut	d28	21216	3666	NA	NA	NA
d28_Z8c_g4	gut	d28	38084	21768	57	2.08468	0.515619
d28_1a_g1	gut	d28	30228	22750	78	2.05421	0.471506
d28_1a_g2	gut	d28	36759	25527	109	1.71332	0.365208
d28_1a_g3	gut	d28	27946	27229	55	1.64629	0.410818
d28_1a_g4	gut	d28	22002	21274	158	2.64212	0.521891
d28_1b_g1	gut	d28	28137	16387	69	1.99507	0.47119
d28_1b_g2	gut	d28	25272	24524	164	2.67907	0.525321
d28_1b_g3	gut	d28	23426	22981	68	1.53336	0.363399
d28_1b_g4	gut	d28	21059	15130	155	2.72991	0.54128
d28_1c_g1	gut	d28	16427	9967	42	1.8513	0.49531
d28_1c_g2	gut	d28	25067	18802	73	2.13684	0.498044
d28_1c_g3	gut	d28	23991	23675	90	1.81778	0.403968
d28_1c_g4	gut	d28	23482	18034	79	2.23395	0.511266
d28_10a_g1	gut	d28	35933	22036	72	2.06686	0.483287
d28_10a_g2	gut	d28	35227	17466	140	2.84955	0.57664
d28_10a_g3	gut	d28	25330	23827	152	2.6581	0.529094
d28_10a_g4	gut	d28	21469	15767	61	2.01908	0.491156
d28_10b_g1	gut	d28	23556	20639	87	1.72284	0.385777
d28_10b_g2	gut	d28	23515	19749	149	2.5861	0.516811
d28_10b_g3	gut	d28	24879	22626	50	1.46786	0.375218
d28_10b_g4	gut	d28	28272	5057	NA	NA	NA
d28_10c_g1	gut	d28	23154	21534	84	1.52289	0.343704
d28_10c_g2	gut	d28	26929	24291	113	1.98793	0.420514
d28_10c_g3	gut	d28	25177	24878	100	1.96207	0.426058
d28_10c_g4	gut	d28	28332	13047	108	2.67194	0.570668
d28_100a_g1	gut	d28	29262	27477	149	3.38468	0.676402
d28_100a_g2	gut	d28	36415	27465	82	1.75632	0.398554
d28_100a_g3	gut	d28	22771	21720	199	3.06276	0.57861
d28_100a_g4	gut	d28	28322	19749	82	1.99963	0.453768
d28_100b_g1	gut	d28	20708	16904	77	2.0837	0.479695
d28_100b_g2	gut	d28	20419	16806	49	1.71458	0.440559
d28_100b_g3	gut	d28	19387	15505	114	2.39006	0.504638
d28_100b_g4	gut	d28	24459	23966	116	1.59533	0.335606
d28_100c_g1	gut	d28	20038	19989	125	2.51195	0.520254
d28_100c_g2	gut	d28	26462	16752	95	2.22797	0.489246
d28_100c_g3	gut	d28	22650	17301	104	2.37818	0.512055
d28_100c_g4	gut	d28	25025	NA	NA	NA	NA
d33_0_0_g1	gut	d33	25017	24488	35	1.54125	0.433501
d33_0_0_g2	gut	d33	15782	15263	39	1.6741	0.456959
d33_0_0_g3	gut	d33	30156	29698	38	1.56384	0.429912
d33_Z8_0_g1	gut	d33	31751	31166	52	1.79219	0.453577
d33_Z8_0_g2	gut	d33	31539	31372	50	1.36393	0.348652
d33_Z8_0_g3	gut	d33	29640	29148	86	1.89623	0.425704
d33_1_0_g1	gut	d33	21180	21131	25	1.38532	0.430374
d33_1_0_g2	gut	d33	24132	23013	112	2.23842	0.474393
d33_1_0_g3	gut	d33	20383	20316	37	1.19023	0.32962
d33_10_0_g1	gut	d33	23585	23477	38	1.51231	0.415745
d33_10_0_g2	gut	d33	25003	24921	32	1.49382	0.431025
d33_10_0_g3	gut	d33	22233	22173	26	1.48108	0.454584
d33_100_0_g1	gut	d33	24866	23981	78	2.0266	0.465167
d33_100_0_g2	gut	d33	41368	41101	51	1.6613	0.422527
d33_100_0_g3	gut	d33	34212	33978	46	1.40744	0.367609
d39_0_0_100_g1	gut	d39	23987	23195	66	1.85556	0.442891
d39_0_0_100_g2	gut	d39	28174	27088	48	1.67827	0.433527
d39_0_0_100_g3	gut	d39	23230	22515	105	2.29659	0.49347
d39_0_0_100_g4	gut	d39	27783	27485	36	0.921255	0.257081
d39_Z8_0_100_g1	gut	d39	28080	25583	56	1.62297	0.403187
d39_Z8_0_100_g2	gut	d39	34631	34165	75	1.42723	0.33057
d39_Z8_0_100_g3	gut	d39	20809	20367	67	1.27347	0.302869
d39_Z8_0_100_g4	gut	d39	18377	18173	61	0.950132	0.231126
d39_1_0_100_g1	gut	d39	22499	22222	73	1.73924	0.405373
d39_1_0_100_g2	gut	d39	20535	20263	103	2.06517	0.445586
d39_1_0_100_g3	gut	d39	23504	23241	84	2.0186	0.455583
d39_1_0_100_g4	gut	d39	22689	21256	80	1.62505	0.370845
d39_10_0_100_g1	gut	d39	32321	31595	43	1.74622	0.464273
d39_10_0_100_g2	gut	d39	30698	25649	108	2.0192	0.431257
d39_10_0_100_g3	gut	d39	17282	16483	80	1.80218	0.411267
d39_10_0_100_g4	gut	d39	28040	25799	83	1.69212	0.382933
d39_100_0_100_g1	gut	d39	29048	28655	120	2.425	0.506528
d39_100_0_100_g2	gut	d39	16864	15957	84	2.16825	0.489357
d39_100_0_100_g3	gut	d39	20521	19443	80	1.37661	0.314149
d39_100_0_100_g4	gut	d39	19224	18764	71	1.59889	0.37509
d28_0a_b	biofilm	d28	26927	10583	211	4.14518	0.77453
d28_0b_b	biofilm	d28	23077	19390	298	4.45759	0.782432
d28_0c_b	biofilm	d28	19983	10717	197	3.94104	0.745957
d28_Z8a_b	biofilm	d28	27443	23078	276	4.05065	0.720704
d28_Z8b_b	biofilm	d28	21020	14189	228	3.85165	0.709414
d28_Z8c_b	biofilm	d28	24205	16157	198	3.85137	0.728285
d28_1a_b	biofilm	d28	30918	24324	301	4.34623	0.761546
d28_1b_b	biofilm	d28	24890	19093	262	4.08993	0.734497
d28_1c_b	biofilm	d28	21635	19363	248	3.80829	0.69073
d28_10a_b	biofilm	d28	25796	17766	305	4.2457	0.742214
d28_10b_b	biofilm	d28	22529	20298	267	3.80876	0.681688
d28_10c_b	biofilm	d28	24446	23391	298	3.99183	0.700678
d28_100a_b	biofilm	d28	27527	24543	314	4.6177	0.803163
d28_100b_b	biofilm	d28	31406	26711	303	4.20921	0.736684
d28_100c_b	biofilm	d28	26262	25291	251	3.38697	0.612976
d28_c1	culture	d28	27509	27502	50	2.03317	0.519723
d28_c2	culture	d28	18036	18036	38	2.31941	0.637625
d28_c3	culture	d28	21840	21788	34	2.23484	0.633753
d28_c4	culture	d28	23279	23279	46	1.7948	0.468783
d28_c5	culture	d28	18687	18543	36	1.7732	0.49482
d28_0a_f	faeces	d28	33304	17079	108	2.54398	0.543338
d28_0b_f	faeces	d28	22697	19433	103	2.51803	0.543295
d28_0c_f	faeces	d28	31892	16765	134	2.61748	0.534415
d28_Z8a_f	faeces	d28	25698	7880	125	3.13014	0.648289
d28_Z8b_f	faeces	d28	20650	8134	157	3.63266	0.71845
d28_Z8c_f	faeces	d28	24147	6978	98	2.79398	0.609378
d28_1a_f	faeces	d28	19646	11931	108	3.09591	0.661217
d28_1b_f	faeces	d28	28702	12068	106	2.92713	0.627677
d28_1c_f	faeces	d28	26448	12793	102	2.97862	0.64403
d28_10a_f	faeces	d28	22439	10029	137	3.44888	0.700994
d28_10b_f	faeces	d28	22336	9961	124	3.42388	0.710307
d28_10c_f	faeces	d28	26750	16942	127	2.86999	0.592461
d28_100a_f	faeces	d28	23051	10142	74	1.97262	0.458316
d28_100b_f	faeces	d28	25440	18710	69	2.09907	0.495754
d28_100c_f	faeces	d28	24543	12894	94	2.6201	0.576695
d39_0_0_100_f	faeces	d39	28489	28044	68	2.10613	0.499141
d39_Z8_0_100_f	faeces	d39	17078	16758	64	2.15846	0.518999
d39_1_0_100_f	faeces	d39	29255	27957	68	2.2613	0.535915
d39_10_0_100_f	faeces	d39	22120	21124	77	2.4165	0.556309
d39_100_0_100_f	faeces	d39	27239	26740	56	1.97499	0.490638
d0_0_w	water	d0	18827	13274	133	2.3329	0.477041
d28_0a_w	water	d28	20815	16015	61	1.2549	0.305263
d28_0b_w	water	d28	24870	24820	96	1.35635	0.297163
d28_0c_w	water	d28	24860	24706	141	1.50608	0.304334
d28_Z8a_w	water	d28	19266	19063	130	2.00965	0.412869
d28_Z8b_w	water	d28	20905	20520	134	1.88346	0.38455
d28_Z8c_w	water	d28	20122	18753	108	1.66889	0.356438
d28_1a_w	water	d28	20496	20168	161	2.07342	0.408042
d28_1b_w	water	d28	19763	18915	138	1.86844	0.379206
d28_1c_w	water	d28	18037	17496	91	1.75066	0.388098
d28_10a_w	water	d28	22226	22074	156	2.65543	0.525842
d28_10b_w	water	d28	26581	20916	170	2.75098	0.535648
d28_10c_w	water	d28	24971	18196	134	2.13501	0.435908
d28_100a_w	water	d28	25788	15011	92	2.06564	0.456819
d28_100b_w	water	d28	23817	23703	134	2.26852	0.463167
d28_100c_w	water	d28	29676	9563	77	2.06786	0.476047
d33_0_0_w	water	d33	36731	34932	152	2.42992	0.483673
d33_Z8_0_w	water	d33	12718	9377	100	2.00376	0.435112
d33_1_0_w	water	d33	14903	11312	94	1.62592	0.357871
d33_10_0_w	water	d33	22329	17633	92	1.45916	0.322695
d33_100_0_w	water	d33	25944	23247	97	1.39988	0.306005
d39_0_0_100_w	water	d39	21470	21447	94	2.14336	0.471763
d39_Z8_0_100_w	water	d39	25922	25608	152	2.61005	0.519528
d39_1_0_100_w	water	d39	28968	28957	129	2.40135	0.494123
d39_10_0_100_w	water	d39	31678	31661	119	2.28418	0.47795
d39_100_0_100_w	water	d39	18945	18922	92	2.02635	0.448129
food	food	food	22367	2295	NA	NA	NA
control	control	control	26365	NA	NA	NA	NA
Total frequency			4235404	3430371
Minimum frequency			12718	2295
