## Supplementary material for "Disruption of fish gut microbiota composition and holobiont’s metabolome by cyanobacterial blooms": dataset S5

### Sheet: metabolites_network_d28
Molecular weight (Da)	RT (min)	msigma score	Delta m/z (ppm)	Formula	Annotation
232.143	1.79	16.3	-4.35	C10H20N2O4	Leu-Thr
244.178	3.96	15.4	3.7	C12H24N2O3	Ile-Ile
244.178	4.39	13.7	1.86	C12H24N2O3	Leu-Leu
294.122	1.89	16.8	-2.66	C14H18N2O5	Phe-Glu
301.199	3.93	17.3	5.45	C14H27N3O4	Leu-Leu-Gly
316.175	1.76	12.3	-1.28	C13H24N4O5	Asp-Leu-Ala
317.195	3.82	14.4	1	C14H27N3O5	Leu-Val-Ser
336.146	2.21	14.8	4.5	C20H20N2O3	-
347.17	1.76	18.7	3.01	C19H25NO5	-
347.17	2.25	9.2	1.07	C15H29N3O2S2	-
356.205	1.79	-	-	-	-
358.218	5.18	-	-	-	-
358.22	1.71	12.4	2.74	C12H26N10O3	Leu-Leu-Asn
360.178	1.01	14.2	4.08	C18H3203S2	-
360.197	1.71	-	-	-	-
362.179	8.99	-	-	-	-
374.183	2.17	18.3	-6.54	C15H26N4O7	Ala-Leu Asp-Glu
388.199	2.42	14.48	0.77	C21H28N2O5	-
400.268	5.24	-	-	-	-
414.238	5.09	-	-	-	-
430.237	4.66	10.1	0.01	C26H30N4O2	-
434.204	1.74	18.5	1.43	C18H26N8O5	-
441.254	12.81	-	-	-	-
448.204	1.84	-	-	-	-
448.268	6.78	15.8	3.83	C24H32N8O	-
455.268	5.47	12.3	-0.74	C27H37NO5	-
457.285	5.83	14	-1.73	C28H35N5O	-
485.285	4.02	16.8	3.44	C23H35N9O3	-
557.301	4.94	-	-	-	-
561.313	6.43	-	-	-	-
573.3	5.53	-	-	-	-
574.268	1.66	-	-	-	-
589.306	1.84	19.5	4.64	C25H39N11O6	-
608.306	5.7	-	-	-	-
702.393	4.69	-	-	-	-
715.374	5.93	15.7	-1	C43H49N5O5	-
731.373	4.58	-	-	-	-
747.38	4.75	7.83	-4.12	C38H57N3O10S	-
864.418	6.17	6.33	0.46	C43H60N8O9S	-
975.439	4.19	2.68	4.56	C45H65N7O17	-
1227.68	5.9	16	3.57	C59H89N17O12	-
1308.68	5.84	9.1	-2.28	C49H96N24O12S3	-
1333.68	7.37	21.4	-3.35	C61H87N23O10S	-
1392.68	6.18	19.3	-1.51	C51H108N16O20S4	-
1396.77	6.33	19.6	-2.18	C50H112N12O24S4	-
1608.81	6.53	19.3	-2.17	C51H108N16O20S4	-
