## Supplementary material for "Disruption of fish gut microbiota composition and holobiont’s metabolome by cyanobacterial blooms": dataset S1

### Sheet: Dataset S2
sampling time	culture			water		biofilm			faeces		liver			gut			muscles
	metabarcoding	metabolomic		metabarcoding		metabarcoding	metabolomic		metabarcoding		metabolomic	histopathology		metabarcoding	metabolomic		metabolomic
d0 (n total)	NA	NA		1		NA	NA		NA		5****	5*		5	5****		5****
d28 (n per aquarium)	4 (in total)	4**** (in total)		1		1	1****		1		4	3		4	4		3
d33 (n per aquarium)	NA	NA		1		NA	NA		NA		3	NA		3	3		3**
d39 (n per aquarium)	1 (in total)	1 (in total)		1		NA	NA		1		4	1***		4	4		3
	*5 fish livers sampled 14 days before d0 as references
	**3 fish muscles sampled per aquarium only in treatments 1, 10 and 100 µg L-1 Chla
	***1 fish liver sampled per aquarium except in treatment 0
	****data from these samples are not shown in this study
